# Synthetic biology meets proteomics: Construction of *à la carte* QconCATs for absolute protein quantification

**DOI:** 10.1101/2021.04.13.439592

**Authors:** James Johnson, Victoria M Harman, Catarina Franco, Nicola Rockliffe, Yaqi Sun, Lu-Ning Liu, Ayako Takemori, Nobuaki Takemori, Robert J. Beynon

## Abstract

We report a new approach to the assembly and construction of QconCATs, quantitative concatamers for proteomic applications that yield stoichiometric quantities of sets of stable isotope-labelled internal standards. The new approach is based on synthetic biology precepts of biobricks, making use of loop assembly to construct larger entities from individual biobricks. It offers a major gain in flexibility of QconCAT implementation and enables rapid and efficient editability that permits, for example, substitution of one peptide for another. The basic building block (a Qbrick) is a segment of DNA that encodes two or more quantification peptides for a single protein, readily held in a repository as a library resource. These Qbricks are then assembled in a one tube ligation reaction that enforces the order of assembly, to yield short QconCATs that are useable for small quantification products. However, the DNA context of the short also allows a second cycle of assembly such that five different short QconCATs can be assembled into a longer QconCAT in a second, single tube ligation. From a library of Qbricks, a bespoke QconCAT can be assembled quickly and efficiently in a form suitable for expression and labelling i*n vivo* or *in vitro*. We refer to this approach as the ALACAT strategy as it permits *à la carte* design of quantification standards.
