## Supplementary Sequence File A for "Synthetic biology meets proteomics: Construction of *à la carte* QconCATs for absolute protein quantification"

### Sheet: DNA Coding Sequences
Name	Sequence	Sequence Length
B1 Short ALACAT	ATGGCAGGTCGTGAAGGTGTTAATGATAATGAAGAAGGCTTTTTTAGCGCACGTCTGCCGAAAGAACAGAAACTGATTAGCGAAGAAGATTTAGGCGGTCGCAGCTCTTCAAGTGCGGAGCTGCCGAAACTGAGCATTACCGGCACCTATGATCTGAAAAGCGTGCTGGATCTGAAATCAGTTCTGGGTCAGCTGGGTATTACCAAAGTTTTTAGCTCTACTGTTCTGAAAGGTGGTCCGCTGGATGGCACCTATCGTCTGATTCAGTCATCACCGTATAAACAAGGTTTTGGTAATGTTGCAACCAACACCGATGGTAAAAACTATTGTTCTTCGGCAACCCGTGATAATTGCTGCATTCTGGATGAACGTTTTGGCAGCCAGTACAAAGAAGGTTTC…	585
B2 Short ALACAT	ATGGCAGGTCGTGAAGGTGTTAATGATAATGAAGAAGGCTTTTTTAGCGCACGTCTGCCGAAAGAACAGAAACTGATTAGCGAAGAAGATTTAGGCGGTCGCAGCTCTTCAGCAGCGGAGAGCACCAAAGGTCCGAGCGTTTTTCCGCTGGCACCGAGCAGCAAAAGCACCAGCTCTACTGTTGGTCGTAGCGTTGATGAAGCACTGCGTCTGGTTCAGGTTCTGAAAACCGATGAAGGTATTGCATATCGTGGTCTGTTTTCATCAACCAGCAAAGCAGATCTGAGCGGTATTACCGGTGCACGTAATCTGGCAGAATTTCGTGAAATTGGTGAACTGTATCTGCCGAAGTTTAGCATCTCTTCGTTTGTTAAAGAACAGCTGAGCCTGCTGGATCGT…	525
B3 Short ALACAT	ATGGCAGGTCGTGAAGGTGTTAATGATAATGAAGAAGGCTTTTTTAGCGCACGTCTGCCGAAAGAACAGAAACTGATTAGCGAAGAAGATTTAGGCGGTCGCAGCTCTTCATACGCGGAGAGCGCAAAAACCGCAGCACAGAATCTGTATGAAAAAACCTATCTGTCTACTGTTGAACGTGGTCTGACCCTGCATCTGAAATTTCTGGAAAAACTGCGTTATACCACCGAAATCATTAAATGTCCGCAGTCATCATGCGATAAAGGCTATATTCTGGTTGGTCAGGCAAAACTGAGCTGTACCCTGAAATATACCTGTCTGCCTGGTTATGTTCGTAGCCATAGTTCTTCGCAGCAGAAAGAAGAACTGCTGCCTGCACAGGATATCAAAGCACTGTTT…	567
B4 Short ALACAT	ATGGCAGGTCGTGAAGGTGTTAATGATAATGAAGAAGGCTTTTTTAGCGCACGTCTGCCGAAAGAACAGAAACTGATTAGCGAAGAAGATTTAGGCGGTCGCAGCTCTTCACAGGCGGAGCCGCTGAAAACAGGTCTGCAAGAAGTTGAAGTTAAAGCAGCCGTTTCTACTCCGCCTCGTGTTGGTGATACACTGAATCTGAATCTGCGTGCAGTTGGTGTGCTGAAAGTTCTGAGCCTGGCACAAGAACAGGTTGGTGGTAGCCCTGAGAAACTGCAAGAGTCATCAGATGTGCGTAGCTATACCATTACCGGTCTGCAGCCAGGCACCGATTATAAGATTTATCTGGATCAGAAGTACAGCTTCTGTACCGATCATACCGTTCTGGTGCAGACCCGT…	639
B5 Short ALACAT	ATGGCAGGTCGTGAAGGTGTTAATGATAATGAAGAAGGCTTTTTTAGCGCACGTCTGCCGAAAGAACAGAAACTGATTAGCGAAGAAGATTTAGGCGGTCGCAGCTCTTCATCGGCGGAGCCGAGCAAAGATTATGCGGAAGTTGGTCGTGTGGGTTATGTTGGTCGCGTTGGCTATGTTAGCGGTTGGGGTCGTAATGCAAATTCTACTTATGTTAAAGTTACCAGCATCCAGGATTGGGTGCAGAAAACCATTGCATCATCATGTCCGCGTGATATTCCGACCAATAGTCCGGAACTGGAAGAAACCCTGACACATACAATTACCAAACTGAATGCAGCCACCAAAACCGTTGGTAGCGATACCTTTTATAGCTTCAAATATGAGATCTCTTCGCAG…	645
B Long ALACAT	ATGGCAGGTCGTGAAGGTGTTAATGATAATGAAGAAGGCTTTTTTAGCGCACGTCTGCCGAAAGAACAGAAACTGATTAGCGAAGAAGATTTAGGCGGTCGCGGGTCTCAGGAGTCGAGTGCGGAGCTGCCGAAACTGAGCATTACCGGCACCTATGATCTGAAAAGCGTGCTGGATCTGAAATCAGTTCTGGGTCAGCTGGGTATTACCAAAGTTTTTAGCTCTACTGTTCTGAAAGGTGGTCCGCTGGATGGCACCTATCGTCTGATTCAGTCATCACCGTATAAACAAGGTTTTGGTAATGTTGCAACCAACACCGATGGTAAAAACTATTGTTCTTCGGCAACCCGTGATAATTGCTGCATTCTGGATGAACGTTTTGGCAGCCAGTACAAAGAA…	2340
H1 Short ALACAT	ATGGCAGGTCGTGAAGGTGTTAATGATAATGAAGAAGGCTTTTTTAGCGCACGTCTGCCGAAAGAACAGAAACTGATTAGCGAAGAAGATTTAGGCGGTCGCAGCTCTTCAAGTGCGGAGGATGTTCGTTTTCCGCTGGCATATGTTAAAACCTGTGGTATTCTGCGTCTTAGTGGTGGTGATCATCTGCATACCGGTACCGTTGTTGGTAAACTGGAAGGTGCCAACCGTGTGGCACTGGAAGCATGTGTTGAAGCACGTAATCAGGGTCAGATTAAATATGCGATCGCACAAGGCTGGAGCCCGGGTATTGAACATGTTGAAGTTAAAAATAGCATGGCATGTCGCAGTGCCTATCCGACCCATCAGGTTAAACTGGTTGCAATGTGGAAACTGCCG…	519
H2 Short ALACAT	ATGGCAGGTCGTGAAGGTGTTAATGATAATGAAGAAGGCTTTTTTAGCGCACGTCTGCCGAAAGAACAGAAACTGATTAGCGAAGAAGATTTAGGCGGTCGCAGCTCTTCAGCAGCGGAGATGGCAGATGTTACCGGTATTGCACTGGGCATGATTGAAACCCGTGGTCTGGTTGTGGGTCGTAGCTTTGTTGGTGGTGGTTATGTTACCGTTATGGTTCGTGGTGAAACCATTGCCCGTGTGCATAGCGAAGTTGAAAATATTCTGCCGAAAGCACCGCAGTTAGTTCGCGGCGAGACAGGTGCAGTTAATGCAGCAGTTCGTGCAGGTGCATGTGAACGTGTTGGCGACGGCTTGGTTGCAGCACATATTATTGCACGCGTTCATTCAGGTACCCGT…	618
H3 Short ALACAT	ATGGCAGGTCGTGAAGGTGTTAATGATAATGAAGAAGGCTTTTTTAGCGCACGTCTGCCGAAAGAACAGAAACTGATTAGCGAAGAAGATTTAGGCGGTCGCAGCTCTTCATACGCGGAGCAGAATCGTATTACCGGCAATGATATTGCACCGAGCGGTCGTATCACAGGTAATGCCAGAGTTGTTGAAACCAGCGCATTTGCAAATCGTAATGTTCCGGACAGCAAAGGCTTCCTGAATCCGTATCGTTATGTTGATAATCTGAAAGGTATTTTTGGCTATGCAACCGCAAAAGCACTGACCAAAGAACGTTTTAGCAGCCTGGATGAACAGAACCTTTTACAGTTTAGACTGAGCGTTGGTACCCGTTGGCAGGATGGTCCGCTGACAGTGGCCGCA…	549
H4 Short ALACAT	ATGGCAGGTCGTGAAGGTGTTAATGATAATGAAGAAGGCTTTTTTAGCGCACGTCTGCCGAAAGAACAGAAACTGATTAGCGAAGAAGATTTAGGCGGTCGCAGCTCTTCACAGGCGGAGGTTGAGAAAACCCTGGTTAGCACAAATCGTATTGCCGATACCAATCGCATTGCAGATATGGGTCATAAACCGCTGCTGGTTGTTTGGGAAAAACCGGGTGCACCGCGTCAGGTTGCCGCCCCTCGCCAGGTGGCAGTTGATGCAATTGGTTGTATTCCGGGTGATTGGGTTCTGTGCGTTGGTAGCAGCGCAGCACGTGAAGCAGCAGATGCACGTACCGGTGAAAATCCGACCCTGGGTGCCCTGTTTGATCGTATTGCACTGCAGAGCCGTACAGAT…	531
H5 Short ALACAT	ATGGCAGGTCGTGAAGGTGTTAATGATAATGAAGAAGGCTTTTTTAGCGCACGTCTGCCGAAAGAACAGAAACTGATTAGCGAAGAAGATTTAGGCGGTCGCAGCTCTTCATCGGCGGAGACAGGTAAAGTTAGCGTTGCATGTGATCCGATTGGCGTTCCTGAAGGTTGCTGGGTGTTCACCATTAGCGGTAGCGCAGCACGTTTTGGTGTTCCGGAACGTGCCATCCAGTTGTTCGATGGTCCGAGCAAAGATATTAGCCATGCAAAAATTCATGATATTTATTTCCCTGAGCGTGCAATTCAGAGCGCCCGTTATGCAGATCTGAGTCTGAAAGAGGAAGATCTGATTGCAGGTGGTAAACATATTCTGGATGTTAGAGCATTTGGTAACTTTGGT…	558
H Long ALACAT	ATGGCAGGTCGTGAAGGTGTTAATGATAATGAAGAAGGCTTTTTTAGCGCACGTCTGCCGAAAGAACAGAAACTGATTAGCGAAGAAGATTTAGGCGGTCGCGGGTCTCAGGAGTCGAGTGCGGAGGATGTTCGTTTTCCGCTGGCATATGTTAAAACCTGTGGTATTCTGCGTCTTAGTGGTGGTGATCATCTGCATACCGGTACCGTTGTTGGTAAACTGGAAGGTGCCAACCGTGTGGCACTGGAAGCATGTGTTGAAGCACGTAATCAGGGTCAGATTAAATATGCGATCGCACAAGGCTGGAGCCCGGGTATTGAACATGTTGAAGTTAAAAATAGCATGGCATGTCGCAGTGCCTATCCGACCCATCAGGTTAAACTGGTTGCAATGTGGAAA…	2154

### Sheet: Translated sequences
Name	Sequence	Sequence Length
B1 Short ALACAT	MAGREGVNDNEEGFFSARLPKEQKLISEEDLGGRSSSSAELPKLSITGTYDLKSVLDLKSVLGQLGITKVFSSTVLKGGPLDGTYRLIQSSPYKQGFGNVATNTDGKNYCSSATRDNCCILDERFGSQYKEGFGHLSPTGTTEFWLGNEKIHLSLNEKIHLISTQSAIPYALRVELSAAAGRALALEHHHHHH**	193
B2 Short ALACAT	MAGREGVNDNEEGFFSARLPKEQKLISEEDLGGRSSSAAESTKGPSVFPLAPSSKSTSSTVGRSVDEALRLVQVLKTDEGIAYRGLFSSTSKADLSGITGARNLAEFREIGELYLPKFSISSFVKEQLSLLDRFTESLDEKALQDQLVLVAAKLDTSAAYGRALALEHHHHHH**	173
B3 Short ALACAT	MAGREGVNDNEEGFFSARLPKEQKLISEEDLGGRSSSYAESAKTAAQNLYEKTYLSTVERGLTLHLKFLEKLRYTTEIIKCPQSSCDKGYILVGQAKLSCTLKYTCLPGYVRSHSSSQQKEELLPAQDIKALFKPRYGLVTYATYPKIWVSLFSRASSIIDELFQDRFFTSAAQGRALALEHHHHHH**	187
B4 Short ALACAT	MAGREGVNDNEEGFFSARLPKEQKLISEEDLGGRSSSQAEPLKTGLQEVEVKAAVSTPPRVGDTLNLNLRAVGVLKVLSLAQEQVGGSPEKLQESSDVRSYTITGLQPGTDYKIYLDQKYSFCTDHTVLVQTRGGNSSVPKDLGTESQIFISRTYDEQKFVSISDLLVPKDLGSLLPKAGALNSNDAFVLKTPSSAASGRALALEHHHHHH**	211
B5 Short ALACAT	MAGREGVNDNEEGFFSARLPKEQKLISEEDLGGRSSSSAEPSKDYAEVGRVGYVGRVGYVSGWGRNANSTYVKVTSIQDWVQKTIASSCPRDIPTNSPELEETLTHTITKLNAATKTVGSDTFYSFKYEISSQLKHLSLLTTLSNRVCSLSKVLEPTLKSLGSLQDRGPDVLTATVSGKLPTLIKILDDLSPRDQFSAAGGRALALEHHHHHH**	213
B Long ALACAT	MAGREGVNDNEEGFFSARLPKEQKLISEEDLGGRGSQESSAELPKLSITGTYDLKSVLDLKSVLGQLGITKVFSSTVLKGGPLDGTYRLIQSSPYKQGFGNVATNTDGKNYCSSATRDNCCILDERFGSQYKEGFGHLSPTGTTEFWLGNEKIHLSLNEKIHLISTQSAIPYALRVELSAAAAESTKGPSVFPLAPSSKSTSSTVGRSVDEALRLVQVLKTDEGIAYRGLFSSTSKADLSGITGARNLAEFREIGELYLPKFSISSFVKEQLSLLDRFTESLDEKALQDQLVLVAAKLDTSAAYAESAKTAAQNLYEKTYLSTVERGLTLHLKFLEKLRYTTEIIKCPQSSCDKGYILVGQAKLSCTLKYTCLPGYVRSHSSSQQKEELLPAQDIKALF…	778
H1 Short ALACAT	MAGREGVNDNEEGFFSARLPKEQKLISEEDLGGRSSSSAEDVRFPLAYVKTCGILRLSGGDHLHTGTVVGKLEGANRVALEACVEARNQGQIKYAIAQGWSPGIEHVEVKNSMACRSAYPTHQVKLVAMWKLPFFGEQNVDNVLAEIEACRSAYSAAAGRALALEHHHHHH**	171
H2 Short ALACAT	MAGREGVNDNEEGFFSARLPKEQKLISEEDLGGRSSSAAEMADVTGIALGMIETRGLVVGRSFVGGGYVTVMVRGETIARVHSEVENILPKAPQLVRGETGAVNAAVRAGACERVGDGLVAAHIIARVHSGTRAVPPKPQSQGGPGRNGYTLRGTSVSGQQLDHAPKMSGTNKGQSVTGNLVDRSELSAAYGRALALEHHHHHH**	204
H3 Short ALACAT	MAGREGVNDNEEGFFSARLPKEQKLISEEDLGGRSSSYAEQNRITGNDIAPSGRITGNARVVETSAFANRNVPDSKGFLNPYRYVDNLKGIFGYATAKALTKERFSSLDEQNLLQFRLSVGTRWQDGPLTVAARIGADMRDALDTVVKTFFSTRLLVYAGKLIASAAQGRALALEHHHHHH**	181
H4 Short ALACAT	MAGREGVNDNEEGFFSARLPKEQKLISEEDLGGRSSSQAEVEKTLVSTNRIADTNRIADMGHKPLLVVWEKPGAPRQVAAPRQVAVDAIGCIPGDWVLCVGSSAAREAADARTGENPTLGALFDRIALQSRTDIPSSPYRDDNMARELGIALAEKIQQSAASGRALALEHHHHHH**	175
H5 Short ALACAT	MAGREGVNDNEEGFFSARLPKEQKLISEEDLGGRSSSSAETGKVSVACDPIGVPEGCWVFTISGSAARFGVPERAIQLFDGPSKDISHAKIHDIYFPERAIQSARYADLSLKEEDLIAGGKHILDVRAFGNFGRLTMNVRLGEQVVERAFGAEKAAHVTLIDVRAFGSAAGGRALALEHHHHHH**	184
H Long ALACAT	MAGREGVNDNEEGFFSARLPKEQKLISEEDLGGRGSQESSAEDVRFPLAYVKTCGILRLSGGDHLHTGTVVGKLEGANRVALEACVEARNQGQIKYAIAQGWSPGIEHVEVKNSMACRSAYPTHQVKLVAMWKLPFFGEQNVDNVLAEIEACRSAYSAAAAEMADVTGIALGMIETRGLVVGRSFVGGGYVTVMVRGETIARVHSEVENILPKAPQLVRGETGAVNAAVRAGACERVGDGLVAAHIIARVHSGTRAVPPKPQSQGGPGRNGYTLRGTSVSGQQLDHAPKMSGTNKGQSVTGNLVDRSELSAAYAEQNRITGNDIAPSGRITGNARVVETSAFANRNVPDSKGFLNPYRYVDNLKGIFGYATAKALTKERFSSLDEQNLLQFRLSVGTRW…	716
N-terminal GluFib and Myc Tag + C-terminal His Tag are underlined

### Sheet: Cloning Syntaxes
Syntax Name	TypeIIS Site	Syntax Sequence	Syntax Encoding		Flanking syntaxes	Sequences in Context with restriction sites	Translation
A	GGTCTCa	GGAG	Xxx Glu		A-B	gGGTCTCaGGAG-(NNN)n-tcTACTaGAGACCag	GSQE-XXX-STRDQ
B	GGTCTCa	TACT	Xxx Thr		B-C	gGGTCTCaTACT-(NNN)n-tcATCAaGAGACCag	GSHT-XXX-SSRDQ
C	GGTCTCa	ATCA	Xxx Ser		C-D	gGGTCTCaATCA-(NNN)n-tcTTCGaGAGACCag	GSQS-XXX-SSRDQ
D	GGTCTCa	TTCG	Xxx Ser		D-E	gGGTCTCaTTCG-(NNN)n-tcGCTTaGAGACCag	GSHS-XXX-SLRDQ
E	GGTCTCa	GCTT	Xxx Leu		E-F	gGGTCTCaGCTT-(NNN)n-tcCGCTaGAGACCag	GSQL-XXX-SARDQ
F	GGTCTCa	CGCT	Xxx Ala
alpha	GCTCTTCa	AGT	Ser		alpha-beta	aGCTCTTCaAGT-(NNN)n-gcaGCAgGAAGAGCa	SSSS-XXX-AAGRA
beta	GCTCTTCa	GCA	Ala		beta-gamma	aGCTCTTCaGCA-(NNN)n-gcaTACgGAAGAGCa	SSSA-XXX-AYGRA
gamma	GCTCTTCa	TAC	Tyr		gamma-delta	aGCTCTTCaTAC-(NNN)n-gcaCAGgGAAGAGCa	SSSY-XXX-AQGRA
delta	GCTCTTCa	CAG	Gln		delta-epsilon	aGCTCTTCaCAG-(NNN)n-gcaTCGgGAAGAGCa	SSSQ-XXX-ASGRA
epsilon	GCTCTTCa	TCG	Ser		epsilon-lambda	aGCTCTTCaTCG-(NNN)n-gcaGGTgGAAGAGCa	SSSS-XXX-AGGRA
lambda	GCTCTTCa	GGT	Gly
